# CD4 T cells and CD8α+ lymphocytes are necessary for intravenous BCG-induced protection against tuberculosis in macaques

**DOI:** 10.1101/2024.05.14.594183

**Authors:** Andrew W. Simonson, Joseph J. Zeppa, Allison N. Bucsan, Michael C. Chao, Supriya Pokkali, Forrest Hopkins, Michael R. Chase, Andrew J. Vickers, Matthew S. Sutton, Caylin G. Winchell, Amy J. Myers, Cassaundra L. Ameel, Ryan Kelly, Ben Krouse, Luke E. Hood, Jiaxiang Li, Chelsea C. Lehman, Megha Kamath, Jaime Tomko, Mark A. Rodgers, Rachel Donlan, Harris Chishti, H. Jacob Borish, Edwin Klein, Charles A. Scanga, Sarah Fortune, Philana Ling Lin, Pauline Maiello, Mario Roederer, Patricia A. Darrah, Robert A. Seder, JoAnne L. Flynn

## Abstract

Tuberculosis (TB) is a major cause of morbidity and mortality worldwide despite widespread intradermal (ID) BCG vaccination in newborns. We previously demonstrated that changing the route and dose of BCG vaccination from 5×10^5^ CFU ID to 5×10^7^ CFU intravenous (IV) resulted in prevention of infection and disease in a rigorous, highly susceptible non-human primate model of TB. Identifying the immune mechanisms of protection for IV BCG will facilitate development of more effective vaccines against TB. Here, we depleted select lymphocyte subsets in IV BCG vaccinated macaques prior to Mtb challenge to determine the cell types necessary for that protection. Depletion of CD4 T cells or all CD8α expressing lymphoycytes (both innate and adaptive) resulted in loss of protection in most macaques, concomitant with increased bacterial burdens (∼4-5 log10 thoracic CFU) and dissemination of infection. In contrast, depletion of only adaptive CD8αβ+ T cells did not significantly reduce protection against disease. Our results demonstrate that CD4 T cells and innate CD8α+ lymphocytes are critical for IV BCG-induced protection, supporting investigation of how eliciting these cells and their functions can improve future TB vaccines.

**One Sentence Summary:** Antibody depletion of lymphocytes in rhesus macques demonstrates key roles for CD4 T cells and innate-like CD8α+ lymphocytes in conferring sterilizing immunity against tuberculosis following intravenous BCG vaccination.
