## Supplemental Table S1 for "CD4 T cells and CD8α+ lymphocytes are necessary for intravenous BCG-induced protection against tuberculosis in macaques"

### Sheet: Supp Table 1
Study Cohort	Infection Group	NHP	Origin	Sex	DOB	BCG Dose	BCG Date	Depletion Group	Depletion Start Date	Time to Depletion	Mtb Dose	Infection Date	Time to Challenge	Necropsy Date	Time to Necropsy	PET 4wk	PET Nx	Grans 4wk	Grans Nx	Pathology Score	EP Score	Total Thoracic CFU	Lung CFU	Thoracic LN CFU
1	1A	4019	India	M	2013-04-10	20200000	2018-12-19	CD4	2019-05-09	20.1429	11	2019-06-06	24.1429	2019-07-29	7.57143	0	1225.85	3	5	20	0	1.5005e+06	1.051e+06	449505
1	1A	4319	India	F	2013-01-01	20200000	2018-12-19	IgG	2019-05-09	20.1429	11	2019-06-06	24.1429	2019-07-24	6.85714	0	0	0	0	8	0	210	210	0
1	1A	4419	India	F	Unk	20200000	2018-12-19	CD4	2019-05-09	20.1429	11	2019-06-06	24.1429	2019-08-07	8.85714	0	6284.53	4	4	19	4	499185	281040	218145
1	1A	4619	India	M	2013-03-14	20200000	2018-12-19	CD8a	2019-05-09	20.1429	11	2019-06-06	24.1429	2019-07-31	7.85714	0	697.451	1	1	12	1	10090	3320	6750
1	1A	5019	India	F	2013-05-24	20200000	2018-12-19	CD8a	2019-05-09	20.1429	11	2019-06-06	24.1429	2019-08-05	8.57143	0	0	0	0	13	0	93600	0	93600
1	1B	4119	India	M	2013-01-01	20200000	2018-12-19	Saline	2019-05-10	20.2857	11	2019-06-06	24.1429	2019-08-07	8.85714	0	0	2	2	9	0	695	695	0
1	1B	4219	India	M	Unk	20200000	2018-12-19	IgG	2019-05-10	20.2857	11	2019-06-06	24.1429	2019-08-13	9.71429	0	0	0	0	9	0	850	850	0
1	1B	5119	India	F	Unk			Unvax (Saline)			11	2019-06-06		2019-07-31	7.85714	471.687	89557.4	9	17	51	17	1356170	696882	659288
1	1B	5719	India	M	Unk	20200000	2018-12-19	CD4	2019-05-10	20.2857	11	2019-06-06	24.1429	2019-08-09	9.14286	0	0	0	1	3	0	12775	8470	4305
1	1B	5819	India	M	Unk	20200000	2018-12-19	CD8a	2019-05-10	20.2857	11	2019-06-06	24.1429	2019-07-29	7.57143	0	0	1	1	10	0	3382.52	3382.52	0
1	1C	3919	India	M	Unk	20200000	2018-12-19	CD4	2019-05-28	22.8571	17	2019-06-27	27.1429	2019-08-15	7	0	0	2	11	16	0	51755	45620	6135
1	1C	4519	India	M	Unk	20200000	2018-12-19	IgG	2019-05-28	22.8571	17	2019-06-27	27.1429	2019-08-28	8.85714	0	0	0	1	11	0	257.5	257.5	0
1	1C	4919	India	F	Unk	20200000	2018-12-19	CD4	2019-05-28	22.8571	17	2019-06-27	27.1429	2019-08-19	7.57143	0	0	3	5	20	0	51002.5	39405	11597.5
1	1C	5419	India	F	Unk	20200000	2018-12-19	CD8a	2019-05-28	22.8571	17	2019-06-27	27.1429	2019-08-19	7.57143	0	0	0	0	5	0	0	0	0
1	1C	5619	India	M	Unk	20200000	2018-12-19	CD8a	2019-05-28	22.8571	17	2019-06-27	27.1429	2019-08-26	8.57143	0	2284.25	2	5	18	0	3.02235e+06	175928	2846420
1	1D	4719	India	F	Unk	20200000	2018-12-19	CD4	2019-05-29	23	17	2019-06-27	27.1429	2019-08-21	7.85714	0	1980.05	3	5	14	1	1398520	663100	735420
1	1D	4819	India	F	Unk	20200000	2018-12-19	Saline	2019-05-29	23	17	2019-06-27	27.1429	2019-08-21	7.85714	0	0	0	0	6	0	60	60	0
1	1D	5219	India	F	2012-04-01	20200000	2018-12-19	Saline	2019-05-29	23	17	2019-06-27	27.1429	2019-08-26	8.57143	0	0	4	3	7	0	8590	8440	150
1	1D	5319	India	F	2013-04-17	20200000	2018-12-19	CD8a	2019-05-29	23	17	2019-06-27	27.1429	2019-08-15	7	0	5354.18	3	9	23	0	480605	61505	419100
1	1D	5519	India	M	2013-03-28	20200000	2018-12-19	CD8a	2019-05-29	23	17	2019-06-27	27.1429	2019-08-28	8.85714	0	0	0	0	7	0	0	0	0
1	2A	21319	India	M	2015-06-12	44900000	2019-04-16	CD4	2019-08-29	19.2857	39	2019-09-26	23.2857	2019-11-19	7.71429	0	0	3	4	12	0	39935	39410	525
1	2A	21419	India	F	2015-01-01	44900000	2019-04-16	CD4	2019-08-29	19.2857	39	2019-09-26	23.2857	2019-11-26	8.71429	0	0	1	0	8	0	1400	1400	0
1	2A	21619	India	F	2015-01-01	44900000	2019-04-16	CD8a	2019-08-29	19.2857	39	2019-09-26	23.2857	2019-11-19	7.71429	0	0	2	2	13	1	388110	114000	273990
1	2A	22319	India	M	2015-04-15	44900000	2019-04-16	CD8a	2019-08-29	19.2857	39	2019-09-26	23.2857	2019-11-27	8.85714	0	0	0	1	15	0	160	0	160
1	2A	22619	India	M	2015-05-10	44900000	2019-04-16	IgG	2019-08-29	19.2857	39	2019-09-26	23.2857	2019-11-21	8	0	0	7	5	11	0	79050	78975	75
1	2B	21219	India	M	2015-01-01	44900000	2019-04-16	Saline	2019-08-30	19.4286	39	2019-09-26	23.2857	2019-11-26	8.71429	0	0	0	0	9	0	0	0	0
1	2B	21519	India	F	2015-01-01	44900000	2019-04-16	IgG	2019-08-30	19.4286	39	2019-09-26	23.2857	2019-12-03	9.71429	0	23.416	9	10	23	0	252342	20282.5	232060
1	2B	21719	India	F	2015-01-01	44900000	2019-04-16	CD8a	2019-08-30	19.4286	39	2019-09-26	23.2857	2019-12-03	9.71429	0	5219.15	7	32	34	9	594172	55922.5	538250
1	2B	22419	India	M	2015-01-01			Unvax (Saline)			39	2019-09-26		2019-11-27	8.85714	2982.7	10237.1	19	50	29	1	8852435	757225	8095210
1	2B	22719	India	F	2014-06-02	44900000	2019-04-16	CD4	2019-08-30	19.4286	39	2019-09-26	23.2857	2019-11-21	8	0	0	2	2	15	0	1.40397e+06	286338	1117635
1	2C	22019	India	F	2014-07-04	44900000	2019-04-16	CD4	2019-09-17	22	10	2019-10-17	26.2857	2019-12-16	8.57143	6505.22	0	14	53	46	12	1681420	1470680	210700
1	2C	22119	India	F	2014-07-04	44900000	2019-04-16	IgG	2019-09-17	22	10	2019-10-17	26.2857	2019-12-18	8.85714	0	0	1	2	7	0	1560	1560	0
1	2C	22519	India	F	2015-01-01	44900000	2019-04-16	CD4	2019-09-17	22	10	2019-10-17	26.2857	2019-12-09	7.57143	0	8818.3	10	25	20	1	4065945	3960025	105920
1	2C	23019	India	M	2015-05-12	44900000	2019-04-16	CD8a	2019-09-17	22	10	2019-10-17	26.2857	2019-12-09	7.57143	0	0	3	3	18	0	36540	34920	1620
1	2D	21819	India	M	2015-05-02	44900000	2019-04-16	Saline	2019-09-18	22.1429	10	2019-10-17	26.2857	2019-12-11	7.85714	0	0	0	0	6	0	0	0	0
1	2D	21919	India	M	2015-01-01	44900000	2019-04-16	Saline	2019-09-18	22.1429	10	2019-10-17	26.2857	2019-12-18	8.85714	0	0	1	2	11	0	647.5	647.5	0
1	2D	22819	India	M	2015-01-01	44900000	2019-04-16	CD4	2019-09-18	22.1429	10	2019-10-17	26.2857	2019-12-11	7.85714	0	11484.3	10	21	23	2	1.40034e+06	787108	613230
1	2D	23119	India	M	2016-04-01	44900000	2019-04-16	CD8a	2019-09-18	22.1429	10	2019-10-17	26.2857	2019-12-05	7	0	14132.8	3	18	30	0	768962	389242	379720
1	2D	23219	India	F	2015-05-27			Unvax (Saline)			10	2019-10-17		2019-12-16	8.57143	4413.66	0	14	31	25	2	2.25974e+06	633218	1626520
1	2D	23319	India	M	2014-06-19	44900000	2019-04-16	CD8a	2019-09-18	22.1429	10	2019-10-17	26.2857	2019-12-05	7	2404.48	23679.7	1	100	48	14	2.9889e+06	2.32201e+06	666885
2	3A	8721	India	M	2017-05-01	17700000	2020-11-16	CD8b	2021-04-27	23.1429	24	2021-05-27	27.4286	2021-07-22	8	44.7785	0	0	0	12	0	300413	413	300000
2	3A	8821	India	M	2017-04-13	17700000	2020-11-16	CD8b	2021-04-27	23.1429	24	2021-05-27	27.4286	2021-08-05	10	0	0	0	0	9	0	0	0	0
2	3A	9521	India	M	2017-06-27			Unvax (Saline)			24	2021-05-27		2021-07-20	7.71429	3860.94	2143.51	18	25	20	0	973845	637790	336055
2	3B	9321	India	M	2017-08-02	17700000	2020-11-16	CD4	2021-04-28	23.2857	24	2021-05-27	27.4286	2021-07-20	7.71429	30.596	0	0	1	11	1	19815	4800	6015
2	3B	9421	India	M	2018-05-12	17700000	2020-11-16	CD8b	2021-04-28	23.2857	24	2021-05-27	27.4286	2021-07-29	9	0	2628.88	0	1	16	0	154218	132198	22020
2	3B	9621	India	M	2017-05-15	17700000	2020-11-16	Saline	2021-04-28	23.2857	24	2021-05-27	27.4286	2021-07-22	8	0	0	0	0	9	0	0	0	0
2	3B	9721	India	M	2016-05-25	17700000	2020-11-16	CD8a	2021-04-28	23.2857	24	2021-05-27	27.4286	2021-08-02	9.57143	0	446.693	4	7	23	10	87133	4768	30785
2	3B	9821	India	M	2018-02-10	17700000	2020-11-16	CD8b	2021-04-28	23.2857	24	2021-05-27	27.4286	2021-07-29	9	0	5.91888	3	3	20	0	198398	30898	167500
2	3C	8621	India	M	2018-04-04			Unvax (Saline)			15	2021-06-04		2021-07-27	7.57143	789.701	65879.5	13	60	43	5	1077795	342095	735700
2	3C	8921	India	M	2017-05-02	17700000	2020-11-16	CD8b	2021-05-04	24.1429	15	2021-06-04	28.5714	2021-08-12	9.85714	0	0	0	0	9	0	1376	1376	0
2	3C	9021	India	M	2017-05-22	17700000	2020-11-16	CD8b	2021-05-04	24.1429	15	2021-06-04	28.5714	2021-08-10	9.57143	0	0	0	0	8	0	422	122	300
2	3C	9121	India	M	2017-05-01	17700000	2020-11-16	CD8b	2021-05-04	24.1429	15	2021-06-04	28.5714	2021-08-10	9.57143	0	0	0	0	9	4	0	0	0
2	3D	9221	India	M	2017-04-22	17700000	2020-11-16	CD8a	2021-05-05	24.2857	15	2021-06-04	28.5714	2021-08-17	10.5714	0	319.976	3	6	26	0	271315	15715	255600
2	3D	9921	India	M	2017-05-03	17700000	2020-11-16	CD4	2021-05-05	24.2857	15	2021-06-04	28.5714	2021-08-12	9.85714	0	1199.24	1	2	16	1	200517	193827	6690
2	3D	10021	India	M	2018-03-27	17700000	2020-11-16	CD8b	2021-05-05	24.2857	15	2021-06-04	28.5714	2021-08-19	10.8571	0	4644.11	0	100	25	1	102310	10890	91420
2	3D	10121	India	M	2017-03-17	17700000	2020-11-16	Saline	2021-05-05	24.2857	15	2021-06-04	28.5714	2021-08-02	8.42857	29.4698	0	0	0	7	0	30	30	0
2	3D	10221	India	M	2017-06-09	17700000	2020-11-16	Saline	2021-05-05	24.2857	15	2021-06-04	28.5714	2021-07-27	7.57143	0	0	0	0	4	0	0	0	0
2	4A	19221	India	M	2017-07-10	20600000	2021-03-30	CD4	2021-08-16	19.8571	15	2021-09-16	24.2857	2021-11-09	7.71429	0	1808.82	0	0	9	0	20	20	0
2	4A	19321	India	M	2017-06-22	20600000	2021-03-30	CD8a	2021-08-16	19.8571	15	2021-09-16	24.2857	2021-11-09	7.71429	0	2768.64	0	1	16	0	448060	328000	120060
2	4A	19421	India	M	2017-05-16	20600000	2021-03-30	CD8b	2021-08-16	19.8571	15	2021-09-16	24.2857	2021-11-11	8	0	0	0	0	7	0	340	280	60
2	4A	19521	India	M	2017-04-16	20600000	2021-03-30	Saline	2021-08-16	19.8571	15	2021-09-16	24.2857	2021-11-11	8	0	0	0	0	9	1	120	40	60
2	4B	19621	India	M	2017-06-20	20600000	2021-03-30	CD8b	2021-08-18	20.1429	15	2021-09-16	24.2857	2021-11-15	8.57143	1.36049	0	0	0	6	0	495	495	0
2	4B	19721	India	M	2017-06-21	20600000	2021-03-30	CD8b	2021-08-18	20.1429	15	2021-09-16	24.2857	2021-11-15	8.57143	0	0	0	0	8	0	0	0	0
2	4B	19921	India	M	2017-07-28			Unvax (Saline)			15	2021-09-16		2021-11-17	8.85714	887.532	5109.14	6	23	32	3	164873	65128	88335
2	4C	20121	India	M	2017-04-17	20600000	2021-03-30	Saline	2021-08-23	20.8571	5	2021-09-23	25.2857	2021-11-23	8.71429	0	0	0	0	5	1	0	0	0
2	4C	20221	India	M	2017-04-02	20600000	2021-03-30	Saline	2021-08-23	20.8571	5	2021-09-23	25.2857	2021-11-17	7.85714	0	0	0	1	10	0	60	60	0
2	4C	20321	India	M	2017-04-17			Unvax (Saline)			5	2021-09-23		2021-11-23	8.71429	2376.97	12822.5	7	11	24	1	692960	74180	618700
2	4C	20421	India	M	2017-05-21	20600000	2021-03-30	CD4	2021-08-23	20.8571	5	2021-09-23	25.2857	2021-11-30	9.71429	557.894	1083114	6	100	66	28	13168368	7544768	5612000
2	4C	20521	India	M	2017-03-17	20600000	2021-03-30	CD8a	2021-08-23	20.8571	5	2021-09-23	25.2857	2021-12-02	10	0	54228.1	8	100	44	8	343390	154730	188560
2	4D	20721	India	M	2017-05-23	20600000	2021-03-30	CD8b	2021-08-25	21.1429	5	2021-09-23	25.2857	2021-11-30	9.71429	0	0	0	0	9	0	0	0	0
2	4D	20821	India	M	2017-05-16	20600000	2021-03-30	CD8b	2021-08-25	21.1429	5	2021-09-23	25.2857	2021-12-02	10	0	0	0	0	8	1	0	0	0
2	4D	20921	India	M	2017-04-06	20600000	2021-03-30	CD8b	2021-08-25	21.1429	5	2021-09-23	25.2857	2021-12-06	10.5714	1.35178	0	0	0	5	0	0	0	0

### Sheet: Glossary
		Variable			Definition
		Study Cohort			Cohort of animals completed during same period
		Infection Group			Groups receiving procedures on same day
		NHP			Non-Human Primate ID
		Origin			Animal Country of Origin
		Sex			Male / Female
		DOB			Date of Birth
		BCG Dose			Estimated Dose of BCG Inoculum
		BCG Date			Date of BCG Vaccination
		Depletion Group			Depletion Type Assignment
		Depletion Start Date			Date of First Depletion Infusion
		Time to Depletion			Weeks Between BCG Administration and First Depletion Infusion
		Mtb Dose			Estimated Dose of Mtb Inoculum
		Infection Date			Date of Mtb Challenge
		Time to Challenge			Weeks Between BCG Administration and Mtb Challenge
		Necropsy Date			Date of Necropsy
		Time to Necropsy			Weeks Between Mtb Challenge and Necropsy
		PET (4wk)			Total Lung FDG Activity at 4 weeks Post-Infection
		PET (Nx)			Total Lung FDG Activity at Time of Necropsy
		Grans (4wk)			Number of Granulomas at 4 weeks Post-Infection
		Grans (Nx)			Number of Granulomas Found at Necropsy
		Pathology Score			Gross Pathology Score at Necropsy
		EP Score			Pathology Score and CFU+ Sites Attributable to Extrapulmonary Tissues
		Total Thoracic CFU			Bacterial Burden by Colony Forming Units Recovered from All Thoracic Tissues
		Lung CFU			Bacterial Burden by Colony Forming Units Recovered from Lung Tissues
		Thoracic LN CFU			Bacterial Burden by Colony Forming Units Recovered from Thoracic Lymph Node Tissues
