## Supplemental Table S2 for "CD4 T cells and CD8α+ lymphocytes are necessary for intravenous BCG-induced protection against tuberculosis in macaques"

### Sheet: Fig1; figS1,S2
	Marker	Clone	Fluorochrome	Vendor	Catalog #
	CCR4	L291H4	BV510	Biolegend	359416
	CCR6	11A9	BUV737	BD Biosciences	612780
	CCR7	3D12	BB700	BD Biosciences	566437
	CD3	SP34-2	APC-Cy7	BD Biosciences	557757
	CD3	SP34-2	BV650	BD Biosciences	563916
	CD4	L200	BUV496	BD Biosciences	750591
	CD4	SK3	BUV737	BD Biosciences	564305
	CD8a	RPA-T8	BUV395	BD Biosciences	563795
	CD8a	SK1	BUV805	BD Biosciences	564912
	CD8a	DK25	FITC	Agilent	F076501-1
	CD8b	2ST8.5H7	BUV805	BD Biosciences	748323
	CD11b	ICRF44	BV605	Biolegend	301332
	CD11c	3.9	PE-Cy7	Biolegend	301608
	CD14	M5E2	BV785	Biolegend	301840
	CD16	3G8	BUV496	BD Biosciences	564653
	CD16	3G8	BV650	BD Biosciences	563692
	CD20	2H7	BV570	Biolegend	302332
	CD25	2A3	BUV563	BD Biosciences	612918
	CD25	2A3	BV605	BD Biosciences	562660
	CD28	CD28.2	PE-Cy5	BD Biosciences	555730
	CD45	D058-1283	BV510	BD Biosciences	563530
	CD45RA	5H9	PE-Cy7	BD Biosciences	561216
	CD45RA	5H9	BUV395	BD Biosciences	740315
	CD45RA	L48	PE-Cy7	BD Biosciences	337167
	CD66abce	TET2	FITC	Miltenyi Biotec	130-116-522
	CD69	TP1.55.3	ECD	Beckman Coulter	6607110
	CD103	2G5.1	AF680	VRC/Thermofisher	Custom
	CD107a	H4A3	BUV395	BD Biosciences	565113
	CD123	6H6	PE-Cy5	Biolegend	306008
	CD127	A019D5	BV510	Biolegend	351332
	CD127	A019D5	BV785	BioLegend	351330
	CD153	116614	PE	R&D	FAB1028P
	CD154	TRAP1	BV421	BD Biosciences	563886
	CD163	GH1-61	APC-Cy7	Biolegend	333622
	CXCR3	G025H7	BV605	Biolegend	353728
	CXCR3	G025H7	BV711	BioLegend	353732
	CXCR5	MU5UBEE	SB600	Invitrogen	63-9185-42
	Fc Blocking reagent	N/A	N/A	Miltenyi Biotec	130-059-901
	Granzyme B	GB11	PE-Cy5.5	Invitrogen	GRB18
	HLA-DR	TU36	PE-Cy5.5	Invitrogen	MHLDR18
	IFNγ	B27	APC	BD Biosciences	554702
	IL-2	MQ1-17H12	BV750	BD Biosciences	566361
	IL-17A	BL168	BV570	BioLegend	512324
	MR-1 tetramer	5-OP-RU	BV421	NIH Tetramer Core	Custom
	NKG2a	Z199	APC	Beckman Coulter	A60797
	NKG2a	Z199	PE	Beckman Coulter	IM3291U
	pan gdTCR	5A6.E9	PE	Thermofisher	MHGD04
	PD-1	EH12.1	BB660	BD Biosciences	Custom
	PD-1	EH12.2H7	BV711	Biolegend	329928
	TNFa	Mab11	BV650	BD Biosciences	563418
	Va24	6B11	BV711	BD Biosciences	747720
	Vg9	7A5	FITC	Invitrogen	TCR2720
	Vg9	7A5	AF680	VRC/Thermofisher	Custom
	Viability	N/A	Live/Dead-UV	Invitrogen	L34962

### Sheet: Fig2,3,6; figS3,S4,S6,S7,S8,S9
	Marker	Clone	Fluorochrome	Vendor	Catalog
	CCR7	3D12	PerCP-eFluor710	Thermo Fisher Scientific	46-1979-42
	CD3	SP34-2	APC-Cy7	BD Biosciences	557757
	CD4	L200	BV750	BD Biosciences	747202
	CD8a	DK25	FITC	EMD Millipore	FCMAB176F
	CD8b	2ST8.5H7	BUV737	BD Biosciences	748324
	CD11b	ICRF44	BUV563	BD Biosciences	741357
	CD11c	3.9	BV421	Biolegend	301628
	CD16	3G8	BV570	Biolegend	302036
	CD20	2H7	AF647	Biolegend	302318
	CD20	2H7	PE-CY5	Biolegend	302308
	CD28	CD28.2	BV605	Biolegend	302968
	CD45	D058-1283	BV480	BD Biosciences	566152
	CD45RA	5H9	BUV395	BD Biosciences	740315
	CD45RA	5H9	PE-Cy5	BD Biosciences	552888
	CD69	TP1.55.3	ECD	Beckman Coulter	6607110
	CD107a	H4A3	AF700	BD Biosciences	561340
	CD159a	Z199	PE-Cy7	Beckman Coulter	IM3291U
	Granzyme B	GB11	V450	BD Biosciences	561151
	Granzyme K	G3H69	AF647	BD Biosciences	566655
	IFNg	B27	APC	Biolegend	506510
	IL-17A	BL168	BV510	Biolegend	512329
	IL-2	MQ1-17H12	BV785	Biolegend	500348
	Viability	Zombie	NIR	Biolegend	423106
	MR-1 tetramer	5-OP-RU	BV421	NIH Tetramer Core	Custom
	pan gdTCR	5A6.E9	PE	Thermo Fisher Scientific	MHGD04
	TNFa	MAb11	BV650	Biolegend	502938
	Vg9	7A5	AF680	Thermo Fisher Scientific	TCR1720
	Va24-Ja18 iNKT TCR	6B11	BV711	Biolegend	342922
