## Supplementary material for "CD4 T cells and CD8α+ lymphocytes are necessary for intravenous BCG-induced protection against tuberculosis in macaques": Data File S1

### Sheet: Unvaccinated
NHP	Compartment	Sample	25CGGTTTT	25TGTCTTC	26CGGTTCG	26CTGGGCG	27ACTATTG	27ATGCTGA	27GGCCGAT	27GGTGTTG
5119	EP	Liver	0.0594059	0.0594059		0.574257	0.049505	0.029703	0.227723
5119	EP	Liver_gr_1				1
5119	EP	Liver_gr_2				1
5119	EP	Liver_gr_3				0.333333	0.242424	0.10101	0.323232
5119	EP	Spleen		1
5119	EP	Spleen_gr_1							1
5119	EP	Spleen_gr_2							1
5119	LN	Central_carinal_gr_1	0.222222	0.242424	0.151515	0.0808081	0.030303	0.141414	0.10101	0.030303
5119	LN	L_cran_HLN_gr_1	0.14	0.2	0.17	0.09	0.08	0.03	0.19	0.1
5119	LN	Pretrach_complex_gr_1	0.19	0.24	0.2	0.09	0.09	0.07	0.04	0.08
5119	LN	R_cran_HLN_gr_1	0.0533333	0.306667	0.0933333	0.08	0.04	0.106667	0.226667	0.0933333
5119	LN	R_paratrach_inferior_gr_1	0.159574	0.255319	0.0851064	0.106383	0.0425532		0.212766	0.138298
5119	LN	R_paratrach_superior_gr_1	0.151515	0.0909091	0.111111	0.030303	0.232323	0.232323	0.0909091	0.0606061
5119	LN	R_subclav_LN_gr_1	0.36	0.14		0.08		0.38	0.04
5119	Lung	ACC			1
5119	Lung	ACC_gr_A					1
5119	Lung	ACC_gr_B				0.59			0.41
5119	Lung	LLL						1
5119	Lung	LLL_gr_A			0.029703	0.138614	0.346535		0.455446	0.029703
5119	Lung	LML								1
5119	Lung	LML_gr_1						1
5119	Lung	LUL			0.40404	0.59596
5119	Lung	RLL	0.212121	0.141414	0.121212	0.0505051	0.030303		0.141414	0.30303
5119	Lung	RLL_gr_1							1
5119	Lung	RLL_gr_10						1
5119	Lung	RLL_gr_11_12_13_14_16				0.393939	0.252525		0.161616	0.191919
5119	Lung	RLL_gr_15	0.571429		0.428571
5119	Lung	RLL_gr_17	1
5119	Lung	RLL_gr_3						1
5119	Lung	RLL_gr_4						1
5119	Lung	RLL_gr_7						1
5119	Lung	RLL_gr_8				1
5119	Lung	RLL_gr_9						1
5119	Lung	RLL_gr_A								1
5119	Lung	RLL_gr_B		0.1	0.07	0.03	0.62	0.18
5119	Lung	RML		0.323232			0.343434	0.141414	0.191919
5119	Lung	RUL	1
NHP	Compartment	sample	25GGCATGG	25GGTCGTG	25GTGTGCG	25GTTGCCA	25TGCGGGG	26GAGTAAT	26TCAGTTC	26TTCGTTC	27CTGAAGT	27GTGTATC	27TGTCTGC
8621	EP	Liver									1
8621	EP	Spleen						1
8621	LN	Cent_carinal_area_gr_1			0.0306122	0.0102041			0.285714	0.367347	0.0306122	0.214286	0.0612245
8621	LN	L_Cran_HLN_gr_2			0.040404					0.686869	0.272727
8621	LN	R_Cran_HLN_gr_1								0.489796	0.510204
8621	LN	R_Cran_HLN_gr_2			0.121212		0.0707071	0.020202	0.0606061	0.020202	0.0505051	0.454545	0.20202
8621	LN	Sup_pretrach_LN			0.12				0.42	0.24	0.13	0.09
8621	Lung	LLL											1
8621	Lung	LLL_gr_1									1
8621	Lung	LLL_gr_10					0.121212	0.232323				0.646465
8621	Lung	LLL_gr_11							1
8621	Lung	LLL_gr_12			1
8621	Lung	LLL_gr_13										1
8621	Lung	LLL_gr_2				1
8621	Lung	LLL_gr_3				1
8621	Lung	LLL_gr_4		1
8621	Lung	LLL_gr_5											1
8621	Lung	LLL_gr_6								1
8621	Lung	LLL_gr_7	1
8621	Lung	LLL_gr_A							1
8621	Lung	LML								0.76	0.24
8621	Lung	LML_gr_10_11			0.06	0.04				0.64	0.26
8621	Lung	LML_gr_12			0.04					0.8	0.16
8621	Lung	LML_gr_2				0.03				0.81	0.16
8621	Lung	LML_gr_3								1
8621	Lung	LML_gr_4			0.020202					0.818182	0.161616
8621	Lung	LML_gr_5			0.03					0.71	0.26
8621	Lung	LML_gr_6			0.01	0.05				0.75	0.19
8621	Lung	LML_gr_7_9				0.08				0.78	0.14
8621	Lung	LML_gr_8			0.0505051	0.0707071				0.616162	0.262626
8621	Lung	LMS_Br_LN_gr_1	0.38		0.06				0.02		0.54
8621	Lung	LUL								1
8621	Lung	LUL_gr_1			0.0416667	0.03125				0.760417	0.166667
8621	Lung	LUL_gr_2								0.747475	0.252525
8621	Lung	LUL_gr_3								0.75	0.25
8621	Lung	LUL_gr_4_8			0.05					0.64	0.31
8621	Lung	LUL_gr_5			0.07	0.05				0.68	0.2
8621	Lung	LUL_gr_A				0.0891089				0.693069	0.217822
NHP	Compartment	sample	25CAGACGG	25CCGGCAC	25GTTATAC	25GTTTTAT	25TCGAATG	26GTTTCTT	26TCACTTT	26TTGGTGG	27ACGCAGT	27CCACGTA	27GGTGGGC	27TATGAGC	27TCTTACG
9521	LN	L_cran_HLN											1
9521	LN	R_carinal_LN_gr_1	0.030303	0.0707071		0.020202	0.20202			0.0707071	0.010101	0.020202	0.464646	0.0808081	0.030303
9521	Lung	LLL_gr_1					1
9521	Lung	LML					0.88			0.12
9521	Lung	RLL_gr_1							1
9521	Lung	RLL_gr_10					1
9521	Lung	RLL_gr_11		1
9521	Lung	RLL_gr_2											1
9521	Lung	RLL_gr_3												1
9521	Lung	RLL_gr_4								0.62		0.38
9521	Lung	RLL_gr_5	0.24												0.76
9521	Lung	RLL_gr_6_7				1
9521	Lung	RLL_gr_8				1
9521	Lung	RLL_gr_9									1
9521	Lung	RLL_gr_A			1
9521	Lung	RLL_gr_B						1
9521	Lung	RLL_gr_C	0.511111												0.488889
NHP	Compartment	sample	25TGAGACT	26TTAACGT	27ACTTCCA	27GTGGGGG
19921	LN	Pretrach_LN_complex			1
19921	LN	R_carinal_LN_gr_1	0.17	0.73	0.07	0.03
19921	Lung	ACC_gr_1			1
19921	Lung	LML_cluster_2			1
19921	Lung	LML_gr_1			1
19921	Lung	LML_gr_3			1
19921	Lung	L_carinal_LN			1
19921	Lung	Liver			1
19921	Lung	RLL_cluster_15_17				1
19921	Lung	RLL_gr_1	1
19921	Lung	RLL_gr_13			1
19921	Lung	RLL_gr_16		1
19921	Lung	RLL_gr_18		1
19921	Lung	RLL_gr_2	1
19921	Lung	RLL_gr_4	1
19921	Lung	RLL_gr_6_7	1
19921	Lung	RLL_gr_9	0.87		0.13
NHP	Compartment	sample	25GGAGAAC	25GGGATTT	25GTGATGC	26TCGTTGG	27TTTCTAC
20321	EP	R_paratrach_fat			1
20321	LN	Cent_carinal_LN_gr_1	0.34	0.03	0.17	0.04	0.42
20321	LN	L_cran_HLN_2	0.5	0.02	0.2	0.06	0.22
20321	LN	L_subclav		0.42	0.39		0.19
20321	LN	R_paratrach_LN_gr_1		0.12	0.75		0.13
20321	LN	R_paratrach_LN_gr_2		0.0792079	0.851485		0.0693069
20321	LN	R_subclav		0.376238	0.188119		0.435644
20321	Lung	RLL_cluster_1_2_3	1
20321	Lung	RLL_gr_4		1
20321	Lung	RLL_gr_5					1
20321	Lung	RLL_gr_6			1
NHP	Compartment	Sample	25AGGATGC	25CATGTTC	25CCGCTTT	25CTCCCAG	25GCTTGGT	25TATTCCC	25TCGAGTG	25TGGCCCT	25TGTAGTA	25TTAATAT	25TTGGGGA	25TTGGTAA	25TTTTCAA	26ATGGGGT	26CGGTCTT	26CTTCTAC	26GGATGTT	26TATCTTC	26TGTGCGC	26TTGTTGG	27ACGGCCA	27CCGCTCC	27GCTGTCT	27GGTTGGA	27GTGTCCG	27TGGACTA	27TTAGGGA	27TTGTTGT
22419	LN	R_carinal_LN_gr_1						0.129032	0.0107527	0.0860215		0.0107527		0.0215054				0.0430108	0.0322581	0.311828						0.129032	0.204301	0.0215054
22419	LN	R_cran_HLN_gr_1												0.585859	0.353535						0.0606061
22419	LN	R_subclav_LN_gr_1															1
22419	LN	R_sup_post_paratach_LN						0.28										0.06	0.14	0.11							0.41
22419	Lung	LLL										1
22419	Lung	LLL_gr_1												0.606061								0.393939
22419	Lung	LML_gr_1																									1
22419	Lung	LUL_gr_1												1
22419	Lung	L_carinal_LN_gr_1						0.262626	0.383838			0.323232								0.030303
22419	Lung	RLL						0.22			0.3															0.48
22419	Lung	RLL_cluster_17_18_19			0.838384						0.0606061	0.0505051	0.0505051
22419	Lung	RLL_cluster_2					0.18							0.29							0.18			0.13				0.1		0.12
22419	Lung	RLL_cluster_20								0.383838													0.282828				0.333333
22419	Lung	RLL_cluster_21									0.278351		0.721649
22419	Lung	RLL_cluster_23										1
22419	Lung	RLL_gr_11																					0.16				0.84
22419	Lung	RLL_gr_13A								1
22419	Lung	RLL_gr_13B								1
22419	Lung	RLL_gr_15A															1
22419	Lung	RLL_gr_15B		0.0898876		0.0674157		0.179775									0.11236			0.0786517						0.47191
22419	Lung	RLL_gr_16																								1
22419	Lung	RLL_gr_1A													1
22419	Lung	RLL_gr_1B																					0.23				0.75		0.02
22419	Lung	RLL_gr_24														1
22419	Lung	RLL_gr_27																							1
22419	Lung	RLL_gr_28	1
22419	Lung	RLL_gr_29																											1
22419	Lung	RLL_gr_A	1
22419	Lung	RLL_gr_B								1
22419	Lung	RML_gr_1																			1
22419	Lung	RUL						1
NHP	Compartment	Sample	25GCTCCCC	25GGTTGTA	25TGACAAC	25TTCTACG	26AGCCGGT	26ATTTGGG	26CTTTTAT	26GAGTGTT	26GGGGGGG	26GTAGGCA	26TATCAGA	27ATTTACG	27GGGGCTT	27GGGGGTG	27TACATCA	27TGGGATG	27TTACATA
23219	EP	Spleen						1
23219	LN	Ant_paratrach_LN	0.149254					0.0895522				0.0597015				0.701493
23219	LN	L_carinal_LN						0.112245		0.489796	0.306122		0.0918367
23219	LN	L_cran_HLN_gr_2		0.0105263				0.136842		0.189474	0.157895	0.0315789	0.0631579				0.126316	0.284211
23219	LN	L_subclav_LN								1
23219	LN	R_cran_HLN_gr_1														1
23219	LN	R_cran_HLN_gr_2														1
23219	LN	R_subclav_LN										1
23219	Lung	LUL	1
23219	Lung	RLL						1
23219	Lung	RLL_cluster_10_14											1
23219	Lung	RLL_cluster_11_15_18_19						1
23219	Lung	RLL_cluster_2					0.215686					0.745098				0.0392157
23219	Lung	RLL_cluster_3	0.536082		0.463918
23219	Lung	RLL_cluster_4_5					0.020202	0.888889			0.020202						0.0707071
23219	Lung	RLL_cluster_9												0.339286		0.178571			0.482143
23219	Lung	RLL_gr								1
23219	Lung	RLL_gr_1				1
23219	Lung	RLL_gr_12		1
23219	Lung	RLL_gr_13									0.535354							0.464646
23219	Lung	RLL_gr_17							1
23219	Lung	RLL_gr_20															1
23219	Lung	RLL_gr_7													1
23219	Lung	RLL_gr_8								0.492537			0.507463
23219	Lung	RML																1
23219	Lung	RUL																1

### Sheet: IgG_Saline
NHP	Compartment	Sample	27GTGGGGG
4219	Lung	RLL	1
NHP	Compartment	Sample	26CGATAGT
4319	Lung	RLL	1
NHP	Compartment	Sample	27TTTAGCT
4519	Lung	RLL	1
4519	Lung	RLL_gr_1
NHP	Compartment	Sample	25ATAGCCC	25CCGAGGT	25CTGGTGT	25CTTGTTC	25GCTTCGT	25GCTTCTA	25TTTCGGG	26ACGGCAT	26ATGCGGT	27GCTCTCG
21519	LN	Ant_pretrach_LN								0.0714286	0.0612245	0.867347
21519	LN	L_carinal_LN_gr_1									1
21519	LN	L_cran_HLN_gr_2						0.14433	0.175258			0.680412
21519	LN	R_carinal_LN_gr_1				1
21519	Lung	LLL_gr_1	0.13	0.87
21519	Lung	LLL_gr_11						1
21519	Lung	LLL_gr_12							1
21519	Lung	LLL_gr_1_2			1
21519	Lung	LLL_gr_3					1
21519	Lung	LLL_gr_5	1
21519	Lung	LLL_gr_7					1
21519	Lung	LLL_gr_9								1
NHP	Comparment	Sample	26GGGCGTT
22119	Lung	RLL_gr_A	1
22119	Lung	RLL_gr_B	1
NHP	Compartment		25TTTATCA	25TTTCAAC
4119	Lung	RLL	1
4119	Lung	RLL_gr_2		1
NHP	Compartment	Sample	25GACCATG	25GAGTTAT	25TGACAGT	25TGAGTTG	25TGCACTG	25TGTTCAC	25TTTTTTG	26CTAGTTT	26TGGCGGG	26TTAGCAC	27CATTTAC	27TCTGCCT
22619	LN	R_carinal_LN								0.22449			0.244898	0.530612
22619	Lung	RLL_gr_1A					1
22619	Lung	RLL_gr_1B			0.145833					0.5	0.135417		0.21875
22619	Lung	RLL_gr_2												1
22619	Lung	RLL_gr_3								0.525253	0.141414		0.333333
22619	Lung	RLL_gr_5										1
22619	Lung	RLL_gr_7	0.272727	0.131313		0.0808081		0.232323	0.282828
NHP	Compartment	Sample	26ACTTGCT
4819	Lung	RLL	1
NHP	Compartment	sample	25CTTATGC	25GGTGCGG	25GTCGGGA	25GTGGCCA	25TTTTGTA	27ATCGTTT
5219	Lung	RLL			0.171717		0.313131	0.515152
5219	Lung	RLL_gr_11		1
5219	Lung	RLL_gr_6				1
5219	Lung	RLL_gr_7	1
NHP	Compartment	sample	26TGACCTA
19521	Lung	RLL_test	1
19521	LN	RMS_Br_LN	1
NHP	Compartment	sample	25GCATTCA
21919	Lung	ACC_gr_1	1

### Sheet: CD4 depletion
NHP	Comparment	Sample	25GCAAGCA	25TTCTGGA	26GAGCATG	26GCGTTAC	26TCTCCGT	27AATTGCG	27ATTTTGC	27GAGTTCG	27GGGGACC	27GTGGGGC	27TTCTTTT	27TTTGGCT
3919	Lung	RLL				0.535354			0.464646
3919	Lung	RLL_gr_1	1
3919	Lung	RLL_gr_10					1
3919	Lung	RLL_gr_3						1
3919	Lung	RLL_gr_4									1
3919	Lung	RLL_gr_5		1
3919	Lung	RLL_gr_6								1
3919	Lung	RLL_gr_7			1
3919	Lung	RLL_gr_8										0.18	0.7	0.12
3919	Lung	RLL_gr_9				1
3919	Lung	RLL_gr_A			1
3919	Lung	RLL_gr_B							1
3919	LN	RMS_Br_LN_gr_1						1
3919	LN	RMS_Br_LN_gr_2				0.255102				0.744898
NHP	Comparment	Sample	25TACGGGG	25TAGGCCT	27ACCCTGT	27GGCCAGG
4019	LN	LML_gr_1				1
4019	LN	L_carinal_LN_gr_1	0.57	0.43
4019	LN	R_carinal_LN				1
4019	LN	R_cran_HLN_gr_1		1
4019	Lung	RLL_gr_1			1	1
4019	Lung	RLL_gr_3	1
4019	Lung	RLL_gr_4		1
4019	Lung	RLL_gr_A				1
NHP	Compartment	Sample	26CTGATTT	27CTTGAGC	27GTGGCTT
4419	EP	Spleen			1
4419	LN	L_cran_HLN_gr_1		0.19	0.81
4419	LN	Post_paratrach_LN		1
4419	LN	R_carinal_LN_gr_1	1
4419	Lung	RLL		1
4419	Lung	RLL_gr_1		0.66	0.34
4419	Lung	RLL_gr_2	1
NHP	Compartment	sample	25CAGTCTT	25TGCGTGT	27ACGGGTG
4719	EP	Liver	0.12	0.88
4719	LN	L_carinal_LN	0.10101	0.414141	0.484848
4719	LN	R_carinal_LN_gr_1	0.18	0.51	0.31
4719	Lung	ACC	1
4719	Lung	RLL	0.26	0.58	0.16
4719	Lung	RLL_gr_1	1
4719	Lung	RLL_gr_2_3		1
4719	Lung	RLL_gr_4		1
4719	Lung	RLL_gr_5			1
NHP	Compartment	sample	25AACTTGT	25CTCTGCA	25GCCGACA	26GTCCTTG	26TGTTAGT	27ATGTGGC
4919	LN	RLL_LN	1
4919	LN	R_carinal_LN_gr_1			1
4919	Lung	RLL	0.71		0.19		0.1
4919	Lung	RLL_gr_2				1
4919	Lung	RLL_gr_5	1
4919	Lung	RLL_gr_6			1
4919	Lung	RLL_gr_7						1
4919	Lung	RLL_gr_8		1
NHP	Compartment	sample	26GCTAGAG
5719	LN	R_carinal_LN	1
5719	Lung	RLL_gr_1	1
NHP	Compartment	sample	25CTCCCGG	26GCAGCCC
9321	LN	R_carinal_LN	0.95	0.05
9321	Lung	RLL_gr_1	1
NHP	Compartment	sample	25TCTATGC
9921	EP	Spleen	1
9921	LN	LMS_Br_LN	1
9921	LN	L_carinal_LN	1
9921	Lung	ACC	1
9921	Lung	ACC_gr_1	1
NHP	Compartment	sample	25GGCGCAC	25TTATGGG	26ACCGTGA	26GCTCAGG	26GGGGTGG	26GTTTGGG	26TTTTGGT	27ACTTCAC	27CCTGCAT	27GTTGTTG
20421	EP	L_subclav_fat								1
20421	EP	Liver_gr_1B	0.479592							0.306122	0.132653	0.0816327
20421	EP	Liver_gr_2	1
20421	EP	R_T2_paracost_abc								1
20421	EP	R_T6_paracost_abc	1
20421	EP	R_diaph_cluster	1
20421	EP	R_paraesoph_diaph_gr_1							1
20421	EP	R_subclav_fat				0.02		0.04	0.39	0.55
20421	EP	Spleen_gr_1A								1
20421	EP	Spleen_gr_1B	0.26					0.01	0.01	0.69	0.01	0.02
20421	LN	Cent_carinal_LN_gr_1	0.06			0.01	0.07	0.09	0.2	0.37	0.03	0.17
20421	LN	LMS_Br_LN_gr_1	0.08		0.02	0.04	0.05	0.14	0.08	0.34	0.04	0.21
20421	LN	L_cran_HLN_gr_2	0.08			0.02	0.09	0.14	0.03	0.44	0.03	0.17
20421	LN	L_paratrach_LN_gr_1	0.05		0.01	0.03	0.06	0.22	0.04	0.41	0.04	0.14
20421	LN	Preteach_LN_gr_1	0.08			0.02	0.04	0.17	0.09	0.47	0.01	0.12
20421	LN	RMS_Br_LN_gr_1	0.158416			0.0990099	0.0594059	0.0792079	0.039604	0.405941	0.00990099	0.148515
20421	LN	RMS_Br_LN_gr_2	0.04			0.04	0.04	0.06	0.38	0.19	0.06	0.19
20421	LN	R_cran_HLN_gr_1	0.06			0.06	0.04	0.1	0.08	0.36	0.08	0.22
20421	LN	R_post_trach_LN_gr_1	0.16			0.01	0.07	0.09	0.04	0.44	0.02	0.17
20421	LN	R_subclav_LN_gr_1	0.05	0.07		0.08	0.06	0.15	0.08	0.33	0.03	0.15
20421	Lung	ACC	0.09			0.02	0.03	0.05	0.52	0.24		0.05
20421	Lung	ACC_gr_1_consol	0.0891089			0.029703	0.019802	0.118812	0.306931	0.237624	0.138614	0.0594059
20421	Lung	ACC_gr_A						1
20421	Lung	ACC_nodular_airway	0.0606061			0.040404	0.020202	0.0909091	0.222222	0.272727	0.262626	0.030303
20421	Lung	LLL	0.191919						0.111111	0.161616	0.535354
20421	Lung	LLL_lat_collapse	0.48			0.18			0.34
20421	Lung	LLL_med_collapse	0.04		0.02	0.03	0.26	0.15		0.12	0.07	0.31
20421	Lung	LML_gr_1	0.15				0.19	0.42		0.19	0.05
20421	Lung	LUL_gr_1	0.111111		0.0505051	0.020202	0.161616	0.111111	0.020202	0.181818	0.141414	0.20202
20421	Lung	RLL	0.168317			0.049505	0.0891089	0.0693069	0.118812	0.237624	0.0891089	0.178218
20421	Lung	RLL_airway_gr_1	0.0606061			0.030303	0.0707071	0.0606061	0.040404	0.292929	0.040404	0.40404
20421	Lung	RLL_edema	0.07			0.05	0.07	0.14	0.03	0.43	0.06	0.15
20421	Lung	RLL_gr_1_consol	0.02			0.13	0.01	0.01		0.23	0.03	0.57
20421	Lung	RLL_gr_2_consol							0.909091	0.0606061	0.020202	0.010101
20421	Lung	RLL_gr_3_consol	0.10101			0.010101	0.0505051	0.121212		0.393939	0.0505051	0.272727
20421	Lung	RML	0.08			0.03	0.09	0.15	0.12	0.32	0.05	0.16
20421	Lung	RML_gr_1_consol	0.04			0.02		0.13	0.04	0.69	0.08
20421	Lung	RML_nod_area	0.06		0.04	0.04	0.08	0.16	0.15	0.14	0.04	0.29
20421	Lung	RUL	0.02			0.04		0.23	0.13	0.3		0.28
20421	Lung	RUL_gr_A	1
NHP	Compartment	sample	25GTGACTT	27AGGCGCA
21319	LN	RMS_Br_LN		1
21319	LN	R_carinal_LN		1
21319	Lung	RLL		1
21319	Lung	RLL_gr_1	0.131313	0.868687
21319	Lung	RLL_gr_2		1
21319	Lung	RLL_gr_4	1
NHP	Comparment	sample	25GGAAGCC	26GTCCTTC	26TGAGGTC	26TTTTGGC	27ACATGCC	27ACCTATT	27CCTTAGC	27CGGTCGT	27TGCTTGG	27TGGGGTG
22019	EP	Liver		0.35	0.26	0.39
22019	EP	Liver_gr_1				1
22019	EP	Liver_gr_2										1
22019	EP	Spleen	0.405941	0.118812	0.168317	0.029703	0.019802		0.0594059	0.0693069		0.128713
22019	LN	LMS_Br_LN_gr_1				1
22019	LN	L_carinal_LN	0.09	0.22	0.07					0.05	0.32	0.25
22019	LN	L_cran_HLN_gr_2	0.06			0.94
22019	LN	Pretrach_LN	0.727273	0.272727
22019	LN	RMS_Br_LN_gr_1		0.525253	0.0606061				0.10101	0.020202	0.010101	0.282828
22019	LN	RMS_Br_LN_gr_2	0.049505	0.049505	0.029703		0.039604		0.188119	0.584158		0.0594059
22019	LN	R_carinal_LN_gr_1	0.27	0.16	0.09		0.01		0.03		0.05	0.39
22019	LN	R_cran_HLN_gr_1	0.36	0.06	0.12	0.01	0.08		0.03		0.03	0.31
22019	Lung	ACC										1
22019	Lung	LLL	0.121212		0.30303	0.131313						0.444444
22019	Lung	LLL_area_B	0.479167		0.520833
22019	Lung	LLL_gr_A										1
22019	Lung	LML	1
22019	Lung	LML_gr_A										1
22019	Lung	LML_gr_B	1
22019	Lung	LML_gr_C	1
22019	Lung	LUL								1
22019	Lung	LUL_gr_A			1
22019	Lung	LUL_gr_B									1
22019	Lung	RLL		0.561224	0.438776
22019	Lung	RLL_LN_gr_1	0.25	0.29	0.05		0.05		0.08		0.02	0.26
22019	Lung	RLL_cluster_14_15_17_18			1
22019	Lung	RLL_cluster_2_3_4_9	1
22019	Lung	RLL_cluster_7_8_10_11_12_13		0.92				0.08
22019	Lung	RLL_gr_1A							1
22019	Lung	RLL_gr_1B					1
22019	Lung	RLL_gr_21										1
22019	Lung	RLL_gr_5A								1
22019	Lung	RLL_gr_5B								1
22019	Lung	RLL_gr_A				1
22019	Lung	RLL_gr_B								0.377551		0.622449
22019	Lung	RML			1
22019	Lung	RUL				1
22019	Lung	RUL_gr_A										1
22019	Lung	RUL_gr_C				1
NHP	Compartment	sample	25AATTCTT	25AGGTTTA	25ATTACTT	25CTTGCCT	26TGGCGTC	27GATTAGG	27GCTTAGC	27GGTCTGC	27GTATGAT	27TATCTCG	27TTAGTGC	27TTTATAT	27TTTGACC
22519	EP	Spleen			1
22519	LN	Cent_carinal_LN_gr	0.08	0.6	0.1	0.13	0.06					0.01		0.02
22519	LN	R_paratrach_LN	0.08	0.56	0.36
22519	LN	R_subclav_LN			1
22519	Lung	RLL_cluster_A		1
22519	Lung	RLL_gr	0.373737		0.373737									0.252525
22519	Lung	RLL_gr_1					1
22519	Lung	RLL_gr_10			1
22519	Lung	RLL_gr_11								1
22519	Lung	RLL_gr_2					1
22519	Lung	RLL_gr_3												1
22519	Lung	RLL_gr_4	1
22519	Lung	RLL_gr_5										1
22519	Lung	RLL_gr_6				1
22519	Lung	RLL_gr_7				0.010101			0.191919				0.0909091		0.707071
22519	Lung	RLL_gr_8		1
22519	Lung	RLL_gr_9			1
22519	Lung	RLL_gr_B						0.979167			0.0208333
22519	Lung	RLL_gr_C			1
22519	Lung	RLL_gr_D										1
22519	Lung	RLL_gr_E	1
22519	Lung	RML			0.767677	0.232323
NHP	Compartment	sample	25CGTCGCA	25GTCCAAC
22719	LN	R_cran_HLN_gr_1		1
22719	LN	R_cran_HLN_gr_2		1
22719	Lung	RLL		1
22719	Lung	RLL_gr_1	1
22719	Lung	RLL_gr_2		1
NHP	Compartment	sample	25CGCTTTA	25GAGTCCG	25TGAGGGA	25TTTACGC	26GCTGTGG	26TGAGGGG	27CCCCAAT	27CGGGGGT	27GACAGTT	27TTGGGAC
22819	EP	Spleen				0.428571		0.571429
22819	LN	R_carinal_LN_gr_1		0.53							0.47
22819	LN	R_cran_HLN			1
22819	Lung	LML_gr_1									1
22819	Lung	LUL				0.32			0.68
22819	Lung	RLL	0.142857			0.142857			0.673469		0.0408163
22819	Lung	RLL_cluster_6							1
22819	Lung	RLL_cluster_9					1
22819	Lung	RLL_gr_10								1
22819	Lung	RLL_gr_11										1
22819	Lung	RLL_gr_12		1
22819	Lung	RLL_gr_13	1
22819	Lung	RLL_gr_15									1
22819	Lung	RLL_gr_16				1
22819	Lung	RLL_gr_17							1
22819	Lung	RLL_gr_1_2							1
22819	Lung	RLL_gr_4		0.0505051				0.525253			0.393939	0.030303
22819	Lung	RLL_gr_7	1
22819	Lung	RLL_gr_8							1
22819	Lung	RLL_gr_A						1
22819	Lung	RLL_gr_B							1
22819	Lung	RLL_nodular_around_10		1
22819	Lung	RML	0.104167			0.21875			0.614583		0.0625
22819	Lung	RUL							1

### Sheet: CD8a depletion
NHP	Compartment	sample	26TTAGCCG
4619	LN	R_carinal_gr_1	1
4619	Lung	RLL	1
4619	Lung	RLL_cluster_1	1
NHP	Comparment	sample	25CGTTGAT
5019	LN	L_cran_HLN_gr_3	1
NHP	Compartment	sample	27CACGGGG	27CGGCCGT	27TCACGGG
5319	LN	LMS_Br_LN_gr_1		1
5319	LN	L_carinal_LN			1
5319	LN	L_cran_HLN_gr_1	0.53125		0.46875
5319	LN	L_cran_HLN_gr_2			1
5319	Lung	LLL	0.43		0.57
5319	Lung	LLL_gr_1		1
5319	Lung	LLL_gr_10		1
5319	Lung	LLL_gr_11			1
5319	Lung	LLL_gr_2		1
5319	Lung	LLL_gr_3	1
5319	Lung	LLL_gr_6		1
5319	Lung	LLL_gr_8	1
5319	Lung	RLL		1
NHP	Compartment	sample	25GGGAGGG
5619	LN	LMS_LN_gr_1	1
5619	LN	LMS_LN_gr_2	1
5619	LN	L_cran_HLN_gr_1	1
5619	Lung	LLL	1
5619	Lung	LLL_gr_1	1
5619	Lung	LLL_gr_2	1
5619	Lung	LLL_gr_B	1
5619	Lung	LLL_gr_C	1
NHP	Comparmtnet	sample	25ACGCCAC	26CAGGTCC
5819	Lung	RLL_gr_1A		1
5819	Lung	RLL_gr_1B	1
NHP	Compartment	sample	26CTACATG	26GGGGACC
9221	LN	L_carinal_LN_gr_1	1
9221	Lung	LLL_gr_1_2	1
9221	Lung	LLL_gr_6		1
NHP	Comparment	sample	25CTTGGGT	26ACTCGAC	26ACTCGTC
9721	EP	Paracostal_Abs_2			1
9721	EP	Paravert_Abs_1			1
9721	EP	Paravert_Abs_2			1
9721	LN	Paraesoph_LN_gr_1	1
9721	LN	Pretrach_LN_gr_1		1
9721	LN	RMS_LN_gr_1			1
9721	Lung	RLL_gr_1	1
9721	Lung	RLL_gr_2		1
9721	Lung	RLL_gr_4		1
9721	Lung	RLL_gr_5			1
9721	Lung	RLL_gr_6			1
9721	Lung	RLL_gr_A	1
NHP	Compartment	sample	27CAAAACA
19321	Lung	ACC_gr_1	1
19321	LN	R_carinal_LN_gr_1	1
NHP	Compartment	sample	25CAGGTGG	25GGTCGGA	25TAGCCAG	26GAGGGGT	27CTTCTGT	27GTTTATA
20521	EP	Diaphragr_gr_1		1
20521	EP	Spleen_gr_2		1
20521	LN	L_carinal_LN		0.48			0.52
20521	LN	L_cran_HLN_2		1
20521	LN	L_subclav		1
20521	LN	RMS_gr_2				1
20521	LN	RMS_gr_1	0.030303	0.434343	0.181818		0.181818	0.171717
20521	LN	R_carinal_gr_1	0.030303	0.0707071	0.262626		0.343434	0.292929
20521	LN	R_cran_HLN_gr_1						1
20521	LN	R_subclav_gr_1	0.030303	0.444444	0.323232		0.141414	0.0606061
20521	Lung	LLL		1
20521	Lung	LLL_gr_1A		1
20521	Lung	LLL_gr_1B		1
20521	Lung	LML		1
20521	Lung	LML_gr_1		1
20521	Lung	LML_gr_2		1
20521	Lung	LML_gr_3		1
20521	Lung	LUL		1
20521	Lung	LUL_gr_1		1
20521	Lung	RLL			0.510204			0.489796
20521	Lung	RLL_1tb_p	1
20521	Lung	RLL_cluster_6_to_10			0.141414		0.858586
20521	Lung	RLL_gr_11			1
20521	Lung	RLL_gr_12					1
20521	Lung	RLL_gr_13		1
20521	Lung	RLL_gr_2			1
20521	Lung	RLL_gr_3_5_pneum						1
NHP	Compartment	sample	26ATTTCCA	26CGGCGTC	27TGACCGG
21619	LN	Central_carinal_LN		1
21619	LN	L_paratrach_LN		1
21619	LN	RMS_Br_LN	0.111111		0.888889
21619	LN	R_cran_HLN		1
21619	Lung	RLL	1
21619	Lung	RLL_gr_3		1
NHP	Compartment	sample	25CCTTGCT	26GGGCTGT	26TCATGGT	27GTTCTAC
21719	EP	Liver_gr_1				1
21719	LN	Inf_post_paratrach_LN_gr_1			1
21719	LN	L_carinal_LN			1
21719	LN	Paraesoph_LN	0.402062		0.597938
21719	LN	R_carinal_LN_gr_1			1
21719	LN	R_cran_HLN_gr_1			1
21719	LN	Sup_post_paratrach_LN_gr_1	0.11		0.83	0.06
21719	Lung	RLL				1
21719	Lung	RLL_cluster_1_2_3_5	1
21719	Lung	RLL_cluster_7			1
21719	Lung	RLL_cluster_9			0.43	0.57
21719	Lung	RLL_gr_4	1
21719	Lung	RLL_gr_8			1
21719	Lung	RLL_gr_A		1
NHP	Compartment	sample	26GCGGTTG	27TAAGACC
22319	LN	Cent_carinal_LN	0.78	0.22
22319	LN	L_cran_HLN	0.24	0.76
NHP	Compartment	sample	26ATTTTAT	27CATCAGT
23019	LN	RMS_LN_gr_1		1
23019	Lung	RLL_gr_1	1
23019	Lung	RLL_gr_2	1
23019	Lung	RLL_gr_3		1
NHP	Compartment	sample	25CGTGGAC	25TATCGAA	26CAACGGA	26CCGTGCA	26GCTGTGA	27ATCGGGG
23119	EP	Inf_pretrach_gr_1					1
23119	LN	RMS_Br_LN					1
23119	LN	R_carinal_LN_gr_1		0.313131				0.686869
23119	LN	R_cran_HLN_gr_1			0.69697		0.30303
23119	Lung	LML_gr_1					1
23119	Lung	RLL					1
23119	Lung	RLL_cluster_7					1
23119	Lung	RLL_gr_2				1
23119	Lung	RLL_gr_3			1
23119	Lung	RLL_gr_5			1
23119	Lung	RLL_gr_A	1
23119	Lung	RLL_gr_A_doublet						1
NHP	Compartment	sample	25AGCCTCA	26ACGAGTA	27CTGGCTT	27GTTGTGT	27TAGAGCG
23319	EP	Liver_gr_2				1
23319	EP	Spleen_gr_1				1
23319	LN	L_carinal_LN_gr_1			0.17	0.83
23319	LN	L_cran_HLN_gr_1			0.05	0.95
23319	LN	Pretrach_LN_gr_1				1
23319	LN	RMB_LN_gr_1				1
23319	LN	R_carinal_LN_gr_1	0.05		0.48	0.47
23319	LN	R_cran_HLN_gr_1				1
23319	LN	R_post_subclav			0.34375	0.65625
23319	Lung	ACC				1
23319	Lung	ACC_gr_A2				1
23319	Lung	ACC_gr_A3				1
23319	Lung	ACC_gr_B	0.138298			0.755319	0.106383
23319	Lung	ACC_gr_C	0.117021			0.765957	0.117021
23319	Lung	ACC_gr_D				1
23319	Lung	LLL				1
23319	Lung	RLL_cluster_2_3_4					1
23319	Lung	RLL_gr_1_pneumo				1
23319	Lung	RLL_gr_5					1
23319	Lung	RLL_gr_A	1
23319	Lung	RLL_gr_B	1
23319	Lung	RLL_gr_C		1
23319	Lung	RLL_gr_D				1
23319	Lung	RLL_gr_E			1
23319	Lung	RML_A				1
23319	Lung	RML_B				1
23319	Lung	RML_gr_1				1
23319	Lung	RUL				1

### Sheet: CD8b depletion
NHP	Compartment	sample	26GCAGGCG
8721	LN	LMS_Br_LN_gr_1	1
NHP	Compartment	sample	24TGCTGTC
8921	Lung	RLL	1
NHP	Compartment	sample	26CGCCTCC
9021	Lung	RLL	1
9021	LN	R_carinal_LN	1
NHP	Compartment	sample	27GTGCTAT
10021	EP	Spleen	1
10021	LN	Cent_carinal_LN_gr_1	1
10021	LN	L_cran_HLN_gr_2	1
10021	LN	L_pretrach_LN	1
10021	LN	Paraesoph_LN_sup_post_gr_1	1
10021	LN	R_cran_HLN_gr_1	1
10021	LN	R_pretrach_LN_gr_1	1
10021	Lung	ACC_TB_Pneum_gr_1	1
NHP	Compartment	sample	25AACATGG	25TGGAGCG
19421	Lung	RLL_test		1
19421	LN	R_carinal_LN	1
NHP	Compartment	sample	25TTCTGAC
19621	Lung	LLL_gr_1	1
